# ROS induction as a strategy to target persister cancer cells with low metabolic activity in NRAS mutated melanoma

**DOI:** 10.1101/2022.10.19.512839

**Authors:** Ossia M. Eichhoff, Corinne I. Stoffel, Jan Käsler, Luzia Briker, Patrick Turko, Gergely Karsai, Nina Zila, Verena Paulitschke, Phil F. Cheng, Alexander Leitner, Andrea Bileck, Nicola Zamboni, Anja Irmisch, Zsolt Balazs, Aizhan Tastanova, Susana Pascoal, Pål Johansen, Rebekka Wegmann, Julien Mena, Alaa Othman, Vasanthi S. Viswanathan, Judith Wenzina, Andrea Aloia, Annalisa Saltari, Andreas Dzung, TuPro Consortium, Michael Krauthammer, Stuart L. Schreiber, Thorsten Hornemann, Martin Distel, Berend Snijder, Reinhard Dummer, Mitchell P. Levesque

## Abstract

Metabolic reprogramming is an emerging hallmark of resistance to cancer therapy but may generate vulnerabilities that can be targeted with small molecules. Multi-omics analysis revealed that NRAS-mutated melanoma cells with a mesenchymal transcriptional profile adopt a quiescent metabolic program to resist cellular stress response induced by MEK-inhibitor resistance. However, as a result of elevated baseline ROS levels, these cells become highly sensitive to ROS induction. *In vivo* xenograft experiments and single-cell RNA sequencing demonstrated that intra-tumor heterogeneity requires the combination of a ROS-inducer and a MEK-inhibitor to target both tumor growth and metastasis. By *ex vivo* pharmacoscopy of 62 human metastatic melanomas, we found that MEK-inhibitor resistant tumors significantly benefitted from the combination therapy.

Finally, we profiled 486 cancer cell lines and revealed that oxidative stress responses and translational suppression are biomarkers of ROS-inducer sensitivity, independent of cancer indication. These findings link transcriptional plasticity to a metabolic phenotype that can be inhibited by ROS-inducers in melanoma and other cancers.

**Statement of Significance:** Targeted-therapy resistance in cancer arises from genetic selection and both transcriptional and metabolic adaptation. We show that metabolic reprogramming sensitizes resistant cells to ROS-induction in combination with pathway inhibitors. Predictive biomarkers of metabolic sensitivity to ROS-inducing agents were identified in many cancer entities, highlighting the generalizability of this treatment approach.

**Graphical summary:** 
