## Supplementary material for "ROS induction as a strategy to target persister cancer cells with low metabolic activity in NRAS mutated melanoma": Suppl tabel T1-T7

### Sheet: ST1
			Neocuproine		Binimetinib		Neo/Bini ratio
	Cell line	Mutation	IC50 values	C.I.(95%)	IC50 values	C.I.(95%)
			(nM)	(nM)	(nM)	(nM)
	NHD fibroblasts	N/A	<10000
	melanocytes	N/A	<10000
	keratinocytes	N/A	<10000
	MM151001	NRAS(Q61R)	60	40-90	3300	1900-6900	0.0181818
	M130219	NRAS(Q61R)	200	170-230	4300	3100-6300	0.0465116
	M050829	NRAS(Q61L)	180	100-310	6300	4200-10400	0.0285714
	M130227	NRAS(Q61R)	146	100-200	1500	1200-1900	0.0973333
	MM070221	NRAS(Q61R)	1190	990-1500	<10000		0.119
	M130926	NRAS(Q61R)	1100	800-1700	2200	1800-2700	0.5
	M131205	NRAS(Q61R)	570	470-700	<10000		0.057
	M160915	NRAS(Q61R)	430	350-530	<10000		0.043
	M130405	NRAS(Q61R)	4500	1900-10000	170	120-2220	26.4706
	MM141204	NRAS(Q61K)	600	260-1270	2	0.7-3.2	300
	M130429	NRAS(Q61R)	<10000		60	50-70	166.667
	M130830	NRAS(Q61K)	1000	720-1500	10	6-17	100
	M130515	NRAS(Q61R)	1600	1000-2700	60	50-65	26.6667
	M130421	NRAS(Q61R)	<10000	1100-2900	80	50-110	125
	M130425	NRAS(Q61R)	2600	1600-4800	90	60-120	28.8889
	M010817	NRAS(Q61R)	2900	1800-5100	70	50-90	41.4286
	M121224	BRAF(V600E)/NRAS(Q61K)	340	270-430	170	120-230	2

### Sheet: ST2
	patient #	cell culture	gender	age at biopsy	mutation	biopsy location	melanoma subtype	last treatment before biopsy	MAPKi experienced
	1	MM151001	m	56	NRAS(Q61R)	brain	cutaneous (nodular)	untreated	no
	2	M130219	m	47	NRAS(Q61R)	subcutaneous (chest)	cutaneous (nodular)	Binimetinib	yes
	3	M050829	m	39	NRAS(Q61K)	subcutaneous (retroauricular)	cutaneous (nodular)	untreated	no
	4	M130227	f	84	NRAS(Q61R)	lung (pleura)	cutaneous	Binimetinib	yes
	5	MM070221	f	48	NRAS(Q61R)	brain	cutaneous	untreated	no
	6	M130926	f	85	NRAS(Q61R)	subcutaneous (arm)	cutaneous (nodular)	untreated	no
	7	M131205	f	58	NRAS(Q61R)	subcutaneous (leg)	cutaneous	CGM079	yes
	8	M160915	f	33	NRAS(Q61R)	lymph node (parotis)	cutaneous (nodular)	untreated	no
	9	M130405	m	48	NRAS(Q61R)	subcutaneous (chest)	cutaneous (nodular)	Binimetinib	yes
	10	MM141204	m	60	NRAS(Q61K)	subcutaneous (arm)	unknown primary	Dacarbacine	no
	11	M130429	m	48	NRAS(Q61R)	bone (autopsy)	cutaneous (nodular)	MEK162	yes
	12	M130830	m	60	NRAS(Q61K)	subcutaneous (arm)	unknown primary	Dacarbacine	no
	13	M130515	m	57	NRAS(Q61R)	cutaneous/subcutaneous (axilla)	cutaneous (SSM)	untreated	no
	14	M130421	m	48	NRAS(Q61R)	liver (autopsy)	cutaneous (nodular)	Binimetinib	yes
	15	M130427	m	48	NRAS(Q61R)	lung (autopsy)	cutaneous (nodular)	Binimetinib	yes
	16	M010817	f	41	NRAS(Q61R)	subcutaneous (arm)	unknown primary	tumor vaccination trial	no
	17	M121224	m	37	BRAF(V600E)/NRAS(Q61K)	subcutaneous (chest)	cutaneous	LGX818	yes

### Sheet: ST3
Hugo	Gene	Entrez	logFC	AveExpr	t	P.Value	adj.P.Val	B
53874	BMP2	ENSG00000125845.6	650	6.46471	-1.10975	9.04279	2.67766e-07	0.00358764	6.63201
35019	CD163L1	ENSG00000177675.7	283316	7.36825	0.422897	8.76928	3.90203e-07	0.00358764	6.42098
20685	TMEM200A	ENSG00000164484.10	114801	8.677	0.212806	8.68147	4.41121e-07	0.00358764	6.5319
26279	SAMD12	ENSG00000177570.12	401474	5.63984	-1.70632	8.45387	6.08715e-07	0.00371301	5.94317
17350	TGFBI	ENSG00000120708.15	7045	5.41671	7.3431	7.56079	2.28619e-06	0.00917663	5.13658
22265	EGFR	ENSG00000146648.14	1956	6.65996	1.42991	7.50694	2.48395e-06	0.00917663	4.7769
57965	CHST7	ENSG00000147119.3	56548	3.04563	-0.275143	7.4251	2.81973e-06	0.00917663	4.57879
8180	GALNT3	ENSG00000115339.12	2591	-6.00837	1.55749	-7.38342	3.00885e-06	0.00917663	4.64201
27123	MOB3B	ENSG00000120162.9	79817	-6.62133	1.18687	-7.16351	4.25359e-06	0.0115315	4.34008
48501	ABCC3	ENSG00000108846.14	8714	5.79095	-0.763357	6.99952	5.52944e-06	0.0134913	4.09051
53416	TNNI3	ENSG00000129991.11	7137	-3.2399	-2.83245	-6.84256	7.13161e-06	0.0158186	3.52859
19804	COL21A1	ENSG00000124749.15	81578	3.07959	-3.0549	6.70467	8.94241e-06	0.0181822	3.6817
33348	ALDH3B2	ENSG00000132746.13	222	-5.53369	-1.1138	-6.5156	1.2247e-05	0.0194183	3.45513
32295	C11orf91	ENSG00000205177.6	100131378	2.69635	-2.79561	6.48367	1.29211e-05	0.0194183	3.39267
57918	NDP	ENSG00000124479.8	4693	5.0109	-2.23939	6.45999	1.34461e-05	0.0194183	3.32258
57378	PLCXD1	ENSG00000182378.11	55344	-1.57846	4.36537	-6.45019	1.36701e-05	0.0194183	3.45623
17090	ZNF474	ENSG00000164185.4	133923	2.65728	-2.56801	6.37058	1.56396e-05	0.0200837	3.13139
18075	STC2	ENSG00000113739.9	8614	6.46196	3.18397	6.33187	1.67026e-05	0.0203764	3.20439
9318	EFHD1	ENSG00000115468.10	80303	-4.58294	1.76215	-6.28665	1.80409e-05	0.0209609	3.15147
50318	TCF4	ENSG00000196628.12	6925	7.07908	2.26065	6.2437	1.94165e-05	0.0215337	3.01087
3623	SLAMF7	ENSG00000026751.15	57823	-5.46795	3.31691	-6.09961	2.48904e-05	0.0232432	2.81695
58963	COL4A6	ENSG00000197565.14	1288	5.70387	-2.22778	6.07982	2.57597e-05	0.0232432	2.75827
22067	INHBA	ENSG00000122641.9	3624	7.34484	1.91964	6.05648	2.68263e-05	0.0232432	2.74682
14736	TTC29	ENSG00000137473.16	83894	2.52251	-1.91697	6.0506	2.7102e-05	0.0232432	2.75378
19561	PTCRA	ENSG00000171611.8	171558	-4.94172	-1.9052	-6.04501	2.73672e-05	0.0232432	2.58911
4757	HLX	ENSG00000136630.12	3142	-2.18501	1.7157	-6.03661	2.77702e-05	0.0232432	2.78303
10220	ZNF660	ENSG00000144792.8	285349	4.52156	-1.31482	6.02859	2.81614e-05	0.0232432	2.66292
52186	LINC01531	ENSG00000205786.7	100128682	-6.94231	0.126667	-6.01517	2.88281e-05	0.0232432	2.68476
34650	DDX25	ENSG00000109832.11	29118	-2.90511	0.00775957	-6.00137	2.95315e-05	0.0232432	2.62202
12140	MECOM	ENSG00000085276.16	2122	6.26355	-1.00676	5.93125	3.3392e-05	0.0246888	2.52163
13075	FGFBP2	ENSG00000137441.7	83888	-4.39183	0.51475	-5.90602	3.49066e-05	0.0249014	2.42465
19949	KCNQ5-IT1	ENSG00000233844.1	100507381	-2.34183	-3.2865	-5.89099	3.58435e-05	0.0249014	2.5234
16488	F2RL2	ENSG00000164220.6	2151	7.28216	-0.574467	5.86506	3.7521e-05	0.0249014	2.47496
33515	LINC01537	ENSG00000227467.3	101928555	-4.62892	-1.14977	-5.84584	3.88174e-05	0.0249014	2.35801
28687	STXBP1	ENSG00000136854.16	6812	-1.77791	7.20075	-5.83925	3.92726e-05	0.0249014	2.34532
30826	CPN1	ENSG00000120054.10	1369	-6.1152	1.37658	-5.81345	4.11095e-05	0.0249014	2.29809
60102	USP9Y	ENSG00000114374.11	8287	-6.23251	1.17884	-5.78289	4.34014e-05	0.0252131	2.35717
3627	CD244	ENSG00000122223.11	51744	-2.34752	-3.76871	-5.7368	4.71129e-05	0.0258605	2.25882
25193	CHRNA6	ENSG00000147434.7	8973	-4.09138	-0.848735	-5.73615	4.71676e-05	0.0258605	2.14846
28420	SUSD1	ENSG00000106868.15	64420	3.60172	0.754833	5.72991	4.76954e-05	0.0258605	2.21872
50268	MAPK4	ENSG00000141639.10	5596	-3.70065	-2.49551	-5.71449	4.90275e-05	0.0258717	2.22138
55803	RIPK4	ENSG00000183421.10	54101	-3.423	4.40328	-5.70533	4.98369e-05	0.0258717	2.22717
20556	DCBLD1	ENSG00000164465.17	285761	1.74934	3.8454	5.63672	5.63598e-05	0.0286484	2.10704
8569	STAT4	ENSG00000138378.16	6775	2.88196	-3.06411	5.56826	6.37596e-05	0.0311363	1.93812
2699	NGF	ENSG00000134259.3	4803	3.89606	-1.47045	5.56785	6.38065e-05	0.0311363	1.83556
34701	FLI1	ENSG00000151702.15	2313	5.92136	-0.812293	5.54805	6.61326e-05	0.0316386	1.89872
11025	COL8A1	ENSG00000144810.14	1295	4.33733	5.56105	5.52031	6.954e-05	0.032629	1.83753
59732	DUSP9	ENSG00000130829.16	1852	-3.44705	0.611834	-5.47483	7.55283e-05	0.0334613	1.63676
50174	ST8SIA5	ENSG00000101638.12	29906	5.611	0.72335	5.43338	8.1454e-05	0.0334613	1.74163
34906	AKAP3	ENSG00000111254.6	10566	-2.11466	-0.24378	-5.42829	8.22149e-05	0.0334613	1.45105
40709	DIO2	ENSG00000211448.10	1734	4.02677	-0.593744	5.42651	8.24822e-05	0.0334613	1.59896
23264	LRRC17	ENSG00000128606.11	10234	6.1119	1.26515	5.41674	8.39675e-05	0.0334613	1.73286
25141	C8orf4	ENSG00000176907.4	56892	4.46661	-2.70877	5.40052	8.64944e-05	0.0334613	1.67798
17234	IRF1	ENSG00000125347.12	3659	2.15257	3.34351	5.39877	8.67715e-05	0.0334613	1.7029
30073	ANK3	ENSG00000151150.19	288	5.57997	2.19656	5.38392	8.91638e-05	0.0334613	1.56987
20999	RAET1E	ENSG00000164520.10	135250	3.67147	-2.0712	5.38352	8.92288e-05	0.0334613	1.6413
10064	ITGA9	ENSG00000144668.10	3680	-5.09758	3.03986	-5.35649	9.37618e-05	0.0334613	1.55555
27813	PCSK5	ENSG00000099139.12	5125	5.84979	0.916171	5.34789	9.52548e-05	0.0334613	1.54332
26283	TNFRSF11B	ENSG00000164761.7	4982	7.33886	0.687076	5.34689	9.54293e-05	0.0334613	1.60287
27250	ENHO	ENSG00000168913.6	375704	-4.08617	-1.18717	-5.34365	9.59996e-05	0.0334613	1.43837
4867	ITPKB	ENSG00000143772.8	3707	-3.31857	6.51017	-5.32242	9.98199e-05	0.0342242	1.49749
57416	GYG2	ENSG00000056998.17	8908	-5.29344	3.53576	-5.31607	0.000100993	0.0342242	1.56267
13803	AREG	ENSG00000109321.9	374	4.29262	-2.56565	5.29976	0.000104073	0.0347846	1.48251
12896	TBC1D14	ENSG00000132405.17	57533	-1.67332	7.01182	-5.25842	0.000112324	0.0369396	1.34616
21948	TBX20	ENSG00000164532.10	57057	2.97051	-2.69378	5.23689	0.000116887	0.0375254	1.42139
982	TMEM200B	ENSG00000253304.1	399474	-4.09113	2.10958	-5.21096	0.000122639	0.0388606	1.38176
11302	GPR156	ENSG00000175697.9	165829	2.63015	-1.41545	5.19567	0.000126168	0.0392282	1.28302
10031	ARPP21	ENSG00000172995.15	10777	3.09573	-2.26369	5.13884	0.000140236	0.0403201	1.25389
2168	CLCA3P	ENSG00000153923.9	9629	2.66005	-2.64963	5.13146	0.000142177	0.0403201	1.23682
3092	OTUD7B	ENSG00000264522.4	56957	-1.23047	6.34029	-5.1278	0.000143153	0.0403201	1.14588
34752	NTM	ENSG00000182667.13	50863	4.17798	3.30924	5.12407	0.000144152	0.0403201	1.22454
8358	HOXD1	ENSG00000128645.12	3231	-3.10619	-0.394098	-5.11333	0.000147069	0.0403201	1.06036
39040	NALCN	ENSG00000102452.14	259232	6.76325	-0.232612	5.10593	0.000149116	0.0403201	1.1891
13110	SLIT2	ENSG00000145147.18	9353	5.03374	2.21503	5.10186	0.000150255	0.0403201	1.11443
35755	SLC38A4	ENSG00000139209.14	55089	4.48564	-2.09814	5.10141	0.00015038	0.0403201	1.10338
59673	GABRE	ENSG00000102287.15	2564	5.06459	-2.71917	5.07403	0.000158281	0.0418122	1.13008
9513	FARP2	ENSG00000006607.12	9855	-1.72474	7.43123	-5.07004	0.00015947	0.0418122	0.97284
28494	PAPPA	ENSG00000182752.9	5069	6.11667	3.11339	5.06465	0.000161086	0.0418122	1.11869
53415	TNNT1	ENSG00000105048.15	7138	-2.58605	2.7976	-5.05896	0.000162814	0.0418158	1.06257
57270	GRAMD4	ENSG00000075240.15	23151	-1.98825	4.96913	-5.03297	0.000170947	0.04278	1.04412
34736	ADAMTS15	ENSG00000166106.3	170689	5.19398	0.88746	5.02792	0.000172576	0.04278	1.04408
55460	JAM2	ENSG00000154721.13	58494	3.7608	-1.56888	5.02237	0.000174385	0.04278	1.0294
13076	PROM1	ENSG00000007062.10	8842	-3.87949	-0.0535294	-5.01948	0.000175335	0.04278	0.960919
31480	CEND1	ENSG00000184524.5	51286	3.0361	-2.24461	5.01403	0.00017714	0.0427926	0.970026
55931	LINC01547	ENSG00000183250.10	84536	-1.82831	1.49518	-5.0052	0.000180106	0.0430823	1.01926
58869	BEX1	ENSG00000133169.5	55859	4.63552	-0.918142	4.97125	0.000191992	0.0452414	0.95313
39218	LINC00565	ENSG00000260910.1	100861555	2.96328	-0.446961	4.96755	0.000193336	0.0452414	0.913956
20534	FAM26F	ENSG00000188820.11	441168	2.58453	-1.60281	4.96384	0.000194694	0.0452414	0.92472
22849	HGF	ENSG00000019991.14	3082	4.23065	-3.14298	4.95481	0.000198039	0.0455846	0.913235
17110	PRDM6	ENSG00000061455.10	93166	2.4384	-3.37209	4.93619	0.000205126	0.0464518	0.90303
8716	STRADB	ENSG00000082146.11	55437	-1.20927	5.85473	-4.93493	0.000205615	0.0464518	0.755989
7248	IL18R1	ENSG00000115604.9	8809	3.23626	-2.45798	4.92359	0.000210072	0.0470233	0.873536
52194	GAPDHS	ENSG00000105679.7	26330	-6.59798	0.349597	-4.91858	0.000212071	0.0470392	0.866368
13055	LINC00504	ENSG00000248360.6	201853	-4.99506	-0.0072605	-4.88889	0.000224333	0.0488706	0.800609
23492	TSPAN12	ENSG00000106025.7	23554	4.47324	-0.561586	4.87457	0.000230507	0.0497713	0.778789

### Sheet: ST4
	Protein names	Gene names	p-value	log2(FC)	Protein function (UniProt)
	Melanocyte protein PMEL	PMEL	6.77402e-11	-9.46083	Plays a central role in the biogenesis of melanosomes.
	Melanoma antigen recognized by T-cells 1	MLANA	8.52117e-10	-7.72773	Involved in melanosome biogenesis by ensuring the stability of GPR143. Plays a vital role in the expression, stability, trafficking, and processing of melanocyte protein PMEL, which is critical to the formation of stage II melanosomes.
	Ras-related protein Rab-38	RAB38	4.02722e-07	-5.19988	involved in melanosomal transport and docking. Involved in the proper sorting of TYRP1.
	Pirin	PIR	2.53879e-06	-4.35784	Transcriptional coregulator of NF-kappa-B which facilitates binding of NF-kappa-B proteins to target kappa-B genes in a redox-state-dependent manner.
	Syntaxin-7	STX7	2.60109e-05	-3.89536	Mediates the endocytic trafficking from early endosomes to late endosomes and lysosomes.
	Alpha-synuclein	SNCA	1.72094e-05	-3.89353	Neuronal protein that plays several roles in synaptic activity such as regulation of synaptic vesicle trafficking and subsequent neurotransmitter release.
	BAG family molecular chaperone regulator 2	BAG2	7.7159e-05	-3.86157	Co-chaperone for HSP70 and HSC70 chaperone proteins.
	Cyclin-dependent kinase 2	CDK2	0.000141719	-3.84757	Serine/threonine-protein kinase involved in the control of the cell cycle.
	V-type proton ATPase subunit C 1	ATP6V1C1	0.000346649	-3.663	V-ATPase is responsible for acidifying a variety of intracellular compartments in eukaryotic cells
	Uridine phosphorylase 1	UPP1	0.000773575	-3.60199	Catalyzes the reversible phosphorylytic cleavage of uridine and deoxyuridine to uracil and ribose-or deoxyribose-1-phosphate.
	ATP-binding cassette sub-family D member 1	ABCD1	0.000104721	-3.46828	Plays a role in regulation of very-long-chain fatty acids (VLCFAs) and energy metabolism namely, in the degradation and biosynthesis of fatty acids by beta-oxidation, mitochondrial function and microsomal fatty acid elongation
	UDP-glucose 4-epimerase	GALE	1.11856e-05	-3.46686	Catalyzes two distinct but analogous reactions: the reversible epimerization of UDP-glucose to UDP-galactose and the reversible epimerization of UDP-N-acetylglucosamine to UDP-N-acetylgalactosamine. Both UDP-sugar interconversions are important in the synthesis of glycoproteins and glycolipids.
	Large neutral amino acids transporter small subunit 1	SLC7A5	1.88732e-05	-3.35771	The heterodimer with SLC3A2 functions as sodium-independent, high-affinity transporter that mediates uptake of large neutral amino acids such as phenylalanine, tyrosine, L-DOPA, leucine, histidine, methionine and tryptophan.
	Ras-related protein Rab-32	RAB32	0.00045438	-3.30791	Plays an important role in the control of melanin production and melanosome biogenesis.
	Isocitrate dehydrogenase [NADP] cytoplasmic	IDH1	6.46124e-07	-3.30239	Isocitrate dehydrogenases catalyze the oxidative decarboxylation of isocitrate to 2-oxoglutarate.

### Sheet: ST5
	Protein names	Gene names	p-value	log2(FC)	Protein function (UniProt)
	Protein-glutamine gamma-glutamyltransferase 2	TGM2	0.00326794	7.03275	Catalyzes the cross-linking of proteins, such as WDR54, and the conjugation of polyamines to proteins.
	Cadherin-13	CDH13	0.0174932	3.64969	Cadherins are calcium-dependent cell adhesion proteins.
	Collagen alpha-1(VI) chain	COL6A1	0.000265462	3.60295	Collagen VI acts as a cell-binding protein.
	Insulin-like growth factor 2 mRNA-binding protein 1	IGF2BP1	0.00384778	4.18259	RNA-binding factor that recruits target transcripts to cytoplasmic protein-RNA complexes (mRNPs).
	Polymerase I and transcript release factor	PTRF	4.84253e-06	4.51434	Plays an important role in caveolae formation and organization.
	5-nucleotidase	NT5E	0.00666358	4.01001	Hydrolyzes extracellular nucleotides into membrane permeable nucleosides.
	Protein kinase C delta-binding protein	PRKCDBP	3.54012e-07	4.17941	Regulates the traffic and/or budding of caveolae.
	Prolyl 4-hydroxylase subunit alpha-2	P4HA2	0.000166485	3.43687	Catalyzes the post-translational formation of 4-hydroxyproline in -Xaa-Pro-Gly-sequences in collagens and other proteins.
	SPARC	SPARC	0.000253679	3.45984	Appears to regulate cell growth through interactions with the extracellular matrix and cytokines.
	Protein S100-A16	S100A16	0.00438514	3.74169	Calcium-binding protein.
	Tissue-type plasminogen activator	PLAT	0.00491556	3.53856	Converts the abundant, but inactive, zymogen plasminogen to plasmin by hydrolyzing a single Arg-Val bond in plasminogen. By controlling plasmin-mediated proteolysis, it plays an important role in tissue remodeling and degradation and in cell migration.
	Major prion protein	PRNP	7.02344e-06	4.0177	Its primary physiological function is unclear. May play a role in neuronal development and synaptic plasticity. Association with GPC1 (via its heparan sulfate chains) targets PRNP to lipid rafts.
	Dihydropyrimidinase-related protein 2	DPYSL2	0.0226947	3.50801	Plays a role in neuronal development and polarity, as well as in axon growth and guidance, neuronal growth cone collapse and cell migration.
	Glutathione S-transferase Mu 3	GSTM3	0.00127535	3.95339	Conjugation of reduced glutathione to a wide number of exogenous and endogenous hydrophobic electrophiles.
	Collagen alpha-1(XVIII) chain	COL18A1	0.0020489	2.46229	Plays a major role in determining the retinal structure as well as in the closure of the neural tube.

### Sheet: ST6
	NRAS mutated melanoma
Lipid	log2(FC)	p.ajusted
PC (30:2)	-2.1535	1.0868e-07
Cer (d18:2/18:0)	-1.9698	3.7607e-07
Cer (d18:1/18:0)	-3.1037	2.9259e-06
Cer (d18:1/24:1)	-1.4641	3.8383e-06
PC (33:3)	-1.7804	1.4289e-05
SB (d20:1)	1.279	1.7002e-05
Cer (d18:1/20:0)	-1.6918	4.1044e-05
PC (32:2)	-1.3349	5.0828e-05
AcCa (18:2)	-2.673	5.2907e-05
AcCa (18:1)	-2.0281	8.4124e-05
PC (29:1)	-1.3275	0.00016115
CE (18:0)	1.6788	0.00022285
Cer (d18:2/24:1)	-1.1339	0.0002506
1-deoxyCer (m18:0/18:0)	-2.5246	0.00046466
PC (34:3)	-1.0708	0.00060338
AcCa (12:0)	-3.5013	0.00082403
PC (28:1)	-2.2639	0.00086759
PC (31:3)	-1.8503	0.0010968
1-deoxyCer (m18:0/22:0)	-1.2944	0.0013035
FA (20:1)	1.148	0.0015039
SM(d18:2/20:0)	-1.3619	0.0016536
CE (19:1)	1.2645	0.0017099
AcCa (16:1)	-2.7698	0.0019044
AcCa (14:1)	-3.3062	0.0021488
PE (30:1)	-1.5334	0.0024088
TG (43:1)	-2.2428	0.0028302
PC (39:2)	1.7396	0.0038174
HexCer (d18:1/18:0)	-2.4193	0.0039673
AcCa (14:0)	-2.3265	0.0045851
TG (42:1)	-2.8099	0.0051131
TG (45:2)	-3.1821	0.0056735
HexCer (d18:2/18:0)	-2.1791	0.0059123
PE (32:2)	-2.2329	0.0059676
DAG (34:2)	-1.5746	0.0063388
Cer (d18:1/16:0)	-2.0416	0.0066327
Cer (d18:1/22:0)	-1.1672	0.0071753
HexCer (d18:2/24:1)	-1.7125	0.0088809
TG (40:1)	-2.6322	0.008945
AcCa (16:0)	-2.1564	0.0094599
LPC (22:1)	1.6872	0.010971
1-deoxyCer (m18:0/20:0)	-2.1759	0.011899
PG (32:2)	-2.9832	0.011905
PE (36:3)	-1.737	0.011965
TG (44:2)	-4.3926	0.012271
TG (47:2)	-2.066	0.012585
PE (32:1)	-1.3434	0.013408
HexCer (d18:1/24:1)	-1.3332	0.014086
TG (46:2)	-2.9754	0.014592
PC (41:2)	2.5917	0.015958
SM(d18:2/18:0)	-1.1654	0.016182
TG (42:2)	-4.6886	0.018413
1-deoxyCer (m18:0/16:0)	-1.7483	0.018471
SM(d18:1/18:0)	-1.5646	0.019039
TG (58:10)	-2.1231	0.019382
HexCer (d18:2/22:0)	-1.3876	0.019396
TG (54:7)	-2.6235	0.022266
TG (48:2)	-2.1352	0.02249
HexCer (d18:0/24:1)	-1.895	0.023235
TG (56:8)	-2.472	0.023768
Coenzyme Q10	-1.2317	0.024356
TG (54:8)	-4.1996	0.026411
PC (42:3)	1.3114	0.02781
HexCer (d18:1/20:0)	-1.4939	0.027959
PC (26:0)	-1.5983	0.028457
TG (56:7)	-1.3928	0.028787
PC (40:2)	1.162	0.029028
TG (47:3)	-4.0465	0.03003
PE (36:5)	-1.3222	0.031674
PG (34:2)	-1.6221	0.032292
AcCa (18:0)	-1.6296	0.032689
TG (49:3)	-2.8575	0.032732
FA (18:1)	1.0108	0.032802
TG (54:6)	-2.3731	0.034426
1-deoxyCer (m18:1/20:0)	-1.1639	0.035205
CE (20:1)	1.4039	0.035718
TG (56:9)	-3.2981	0.036679
TG (55:7)	1.0008	0.037208
PC (31:2)	-1.1497	0.037964
TG (58:9)	-1.9021	0.038579
TG (48:3)	-4.3024	0.041828
TG (46:3)	-5.748	0.041899
TG (50:3)	-3.0612	0.042101
TG (58:6)	-1.7757	0.042204
Cer (d18:0/24:1)	-1.5727	0.043221
PC (42:2)	1.7384	0.045472
TG (49:2)	-1.2009	0.045488
TG (56:6)	-1.7343	0.04742
TG (51:3)	-1.7035	0.049425

### Sheet: ST7
group	stage	known_driver_mutation	metastasis_location	subtype	previous treatment
19	IV	BRAF V600E	soft tissue/subcutaneous	cutaneous	immunotherapy
19	IV	BRAF V600E	soft tissue/subcutaneous	cutaneous	immunotherapy
19	IV	BRAF V600E	brain	cutaneous	targeted therapy
19	IV	BRAF V600E	subcutaneous	cutaneous	chemotherapy
19	III	NRAS Q61K	lymph node	cutaneous	-
19	III	NF1 loss	cutaneous	cutaneous (ALM)	immunotherapy
19	III	BRAF V600E	lymph node	cutaneous	-
19	IV	BRAF V600K	lymph node	cutaneous	chemotherapy
19	III	wt	subcutaneous	cutaneous (ALM)	-
19	III	NRAS Q61R	lymph node	melanoma of unknown primary	-
19	IV	NRAS Q61R	subcutaneous	cutaneous	-
19	IV	BRAF K601E	subcutaneous	cutaneous	immunotherapy
19	IV	NRAS Q61K	cutaneous	cutaneous	-
19	IV	BRAF V600E	lymph node	cutaneous	targeted therapy
19	III	BRAF V600E	parathyroid gland	cutaneous	-
19	IV	GNA11 Q209L	lymph node	cutaneous	immunotherapy
19	IV	BRAF V600E	cutaneous	cutaneous	-
19	IV	wt	lymph node	cutaneous (ALM)	immunotherapy
19	III	wt	lymph node	cutaneous (ALM)	-
12	IV	BRAF V600E	brain	cutaneous	immunotherapy + targeted therapy
12	IV	NF1 loss	lung	cutaneous	chemotherapy
12	III	wt	subcutaneous	cutaneous	immunotherapy
12	IV	NRAS Q61K	brain	melanoma of unknown primary	immunotherapy + targeted therapy
12	III	NRAS Q61K	lymph node	cutaneous	other
12	III	BRAF V600E	lymph node	cutaneous	-
12	IV	BRAF V600_K601>EI	lymph node	melanoma of unknown primary	immunotherapy
12	IV	NF1 loss	lymph node	melanoma of unknown primary	immunotherapy
12	IV	BRAF V600K	cutaneous	cutaneous	-
12	IV	BRAF V600E	subcutaneous	cutaneous	immunotherapy
12	III	BRAF V600E	lymph node	cutaneous	-
12	III	BRAF V600E	lymph node	cutaneous (ALM)	targeted therapy
10	III	NRAS G13R	lymph node	cutaneous	-
10	IV	NRAS Q61R	lymph node	melanoma of unknown primary	-
10	IV	NF1 loss	subcutaneous	cutaneous (ALM)	immunotherapy + targeted therapy
10	III	BRAF L597R	lymph node	cutaneous	-
10	IV	BRAF V600K	lymph node	cutaneous	targeted therapy
10	III	NRAS Q61K	lymph node	cutaneous	immunotherapy
10	III	wt	lymph node	cutaneous	-
10	III	BRAF V600E	lymph node	melanoma of unknown primary	-
10	IV	BRAF V600E	lymph node	cutaneous	immunotherapy
10	IV	BRAF V600E	brain	cutaneous	targeted therapy
8	IV	NRAS Q61R	subcutaneous	melanoma of unknown primary	-
8	IV	NRAS Q61K	lymph node	cutaneous	-
8	IV	BRAF V600E	lung	cutaneous	-
8	III	BRAF V600E	lymph node	cutaneous (ALM)	immunotherapy
8	IV	BRAF V600E	visceral	cutaneous	targeted therapy
8	IV	NRAS Q61K	lymph node	cutaneous	-
8	IV	BRAF V600E	brain	cutaneous	targeted therapy
8	III	BRAF V600E	subcutaneous	cutaneous	other
5	IV	NRAS Q61L	lymph node	cutaneous	immunotherapy + targeted therapy
5	IV	NRAS Q61R	lung	cutaneous	-
5	III	NRAS Q61L	lymph node	cutaneous	immunotherapy
5	IV	BRAF G469V	cutaneous	cutaneous	immunotherapy
5	III	BRAF K601E	subcutaneous	cutaneous	other
4	IV	BRAF V600E	subcutaneous	cutaneous	targeted therapy
4	IV	wt	subcutaneous	cutaneous (ALM)	immunotherapy
4	III	BRAF V600E	lymph node	cutaneous	-
4	III	BRAF K601E	subcutaneous	cutaneous	-
3	IV	BRAF V600E	brain	cutaneous	immunotherapy
3	IV	NRAS Q61R	brain	melanoma of unknown primary	-
3	III	wt	cutaneous	cutaneous	-
1	IV	NRAS Q61K	lung	cutaneous	immunotherapy
